# Robust regulatory interplay of enhancers, facilitators, and promoters in a native chromatin context

**DOI:** 10.1101/2025.07.07.663560

**Authors:** Zhou Zhou, Albert Li, Junke Zhang, Haiyuan Yu, Abdullah Ozer, John T. Lis

## Abstract

Enhancers are gene-distal *cis*-regulatory elements that drive cell type-specific gene expression. While significant progress has been made in identifying enhancers and characterizing their epigenomic features, much less effort has been devoted to elucidating mechanistic interactions among clusters of functionally linked regulatory elements within their endogenous chromatin contexts. Here, we developed a novel recombinase-mediated genome rewriting platform and applied our divergent transcription architectural model to understand how a long-range human enhancer confers a remarkable 10,000-fold activation to its target gene, *NMU,* at its native locus. Our systematic dissection reveals transcription factor synergy at this enhancer and highlights the interplay between a divergently transcribed core enhancer unit and emerging new types of *cis*-regulatory elements—notably, intrinsically inactive facilitators that augment and buffer core enhancer activity, and an adjacent retroviral long terminal repeat promoter that represses enhancer activity. We discuss the broader implications of our focused study on enhancer mechanisms and regulation genome-wide.
