## Supplementary material for "Robust regulatory interplay of enhancers, facilitators, and promoters in a native chromatin context": Table S1

### Sheet: Table S1A
Table S1A. Targeted TF motif mutagenesis in the HCR-FlowFISH screen (grey shade = perfectly overlapping motifs treated as a single entry)
#chrom	chromStart	chromEnd	JASPAR motif ID	JASPAR motif score	strand	TF Name	WT SEQ	MUT SEQ
chr4	55729895	55729904	MA0625.2	249	-	NFATC3	TAGGAAAAG	TATGAAAAG	e1 TFBSs (JASPAR)
chr4	55729903	55729918	MA0777.1	375	+	MYBL2	AAGGGTTAAACAGAA	AAGGTGTAAACAGAA
chr4	55729906	55729917	MA1103.2	336	+	FOXK2	GGTTAAACAGA	GGTGCAACAGA
chr4	55729908	55729921	MA1623.1	535	+	Stat2	TTAAACAGAAACC
chr4	55729909	55729921	MA1508.1	369	+	IKZF1	TAAACAGAAACC	TAAACATACACC
chr4	55729914	55729924	MA0895.1	244	-	HMBOX1	GCTGGTTTCT	GCTGTGTTCT
chr4	55729927	55729936	MA0625.2	341	+	NFATC3	TTGGAAAGA	TTTGAAAGA
chr4	55729930	55729943	MA1141.1	326	-	FOS::JUND	GAGTGAGTCTTTC
chr4	55729931	55729942	MA0841.1	364	+	NFE2	AAAGACTCACT	AAATCCTCACT
chr4	55729940	55729949	MA0493.2	400	-	KLF1	GGGGTGGAG	GGTTTGGAG
chr4	55729940	55729949	MA0079.5	368	-	SP1	GGGGTGGAG
chr4	55729947	55729957	MA0895.1	273	+	HMBOX1	CCTAGTATCA	CCTATGATCA
chr4	55729955	55729967	MA0091.1	328	+	TAL1::TCF3	CAACCACCTGAT	CAACAACCTTAT
chr4	55729956	55729967	MA0059.1	334	+	MAX::MYC	AACCACCTGAT
chr4	55729957	55729967	MA0100.3	262	+	MYB	ACCACCTGAT
chr4	55729957	55729968	MA1648.1	306	+	TCF12	ACCACCTGATG
chr4	55729969	55729980	MA1522.1	321	+	MAZ	GACCTCTCCCT
chr4	55729971	55729980	MA0493.2	295	-	KLF1	AGGGAGAGG	AGTTAGAGG
chr4	55729979	55729990	MA0002.2	632	+	Runx1	TTCTGTGGTTT	TTCTGTGTGTT
chr4	55729988	55729999	MA0519.1	250	-	Stat5a::Stat5b	ATTTTGTAGAA	ATTTTGTACAA
chr4	55730008	55730017	MA0625.2	227	-	NFATC3	AAGGAATGC	AATGAATGC
chr4	55730010	55730024	MA0473.3	364	-	ELF1/GABPA	TATCAGGAAGGAAT
chr4	55730013	55730025	MA1508.1	362	-	IKZF1	TTATCAGGAAGG	TTATCATGCAGG
chr4	55730017	55730028	MA0035.4	308	-	GATA1	CTCTTATCAGG	CTCTTAGAAGG
chr4	55730031	55730040	MA0625.2	212	+	NFATC3	ATGGAGGAT	ATTGAGGAT
chr4	55730033	55730048	MA0506.2	388	-	Nrf1	TACTGCGCATCCTCC	TACTGCTAATCCTCC
chr4	55730077	55730088	MA0002.2	335	-	Runx1	CTCTGAGGTCA	CTCTGAGTGCA
chr4	55730097	55730106	MA0493.2	375	-	KLF1	AGGGAGGAG	AGTTAGGAG
chr4	55730097	55730106	MA0079.5	331	-	SP1	AGGGAGGAG
chr4	55730104	55730113	MA0625.2	240	+	NFATC3	CTGGGATCA	CTTGGATCA
chr4	55730131	55730143	MA0095.3	322	+	Yy1	TTGAACATGGTA	TTGAACAGTGTA
chr4	55730158	55730169	MA1103.2	309	-	FOXK2	CAGTAAACTTC	CAGGCAACTTC
chr4	55730161	55730171	MA0895.1	281	-	HMBOX1	CCCAGTAAAC	CCCATGAAAC
chr4	55730182	55730191	MA0625.2	212	-	NFATC3	AAGGAGAAA	AATGAGAAA
chr4	55730201	55730214	MA1141.1	348	-	FOS::JUND	GCAGGAGTCATGA
chr4	55730202	55730213	MA0841.1	436	+	NFE2	CATGACTCCTG	CATTCCTCCTG
chr4	55730235	55730245	MA1143.1	279	-	FOSL1::JUND	GTGGCGAAAC	GGGGCGAAAC
chr4	55730239	55730248	MA0079.5	326	-	SP1	GGGGTGGCG	GGTTTGGCG
chr4	55730257	55730266	MA0625.2	212	-	NFATC3	CAGGAATTT	CATGAATTT
chr4	55730255	55730269	MA0062.3	380	+	GABPA	ATAAATTCCTGTTC
chr4	55730258	55730270	MA1508.1	509	-	IKZF1	GGAACAGGAATT	GGAACATGCATT
chr4	55730263	55730272	MA0625.2	254	-	NFATC3	AGGGAACAG	AGTGAACAG
chr4	55730275	55730284	MA0079.5	331	-	SP1	AGGGAGGAG	AGTTAGGAG
chr4	55730305	55730317	MA0095.3	384	+	Yy1	GTCAGAATGGCC	GTCAGAAGTGCC
chr4	55730081	55730093	MA1102.2	331	+	CTCFL	CTCAGAGGGCTG	CTCCGAGGGATG
chr4	55730068	55730078	MA0100.3	258	+	MYB	TTCAACTTTT	TTAAACTTTT
chr4	55729888	55729900	MA1710.1	320	-	ZNF257	AAAAGGTGAGGG	AAAAGGTGATGG
chr4	55729936	55729948	MA1710.1	283	-	ZNF257	GGGTGGAGTGAG	GGTTGGAGTTAG
chr4	55730268	55730280	MA1710.1	339	-	ZNF257	AGGAGCAAAGGG	AGTAGCAAATGG
chr4	55730275	55730287	MA1710.1	327	-	ZNF257	TTGAGGGAGGAG	TTTAGGGAGTAG
chr4	55730356	55730365	MA0625.2	328	-	NFATC3	TTGGAAAGC	TTTGAAAGC	e2 TFBSs (JASPAR)
chr4	55730405	55730414	MA0625.2	451	+	NFATC3	GTGGAAAAT	GTTGAAAAT
chr4	55730424	55730435	MA1103.2	295	+	FOXK2	AAATAAAAACA	AAAGCAAAACA
chr4	55730426	55730437	MA1103.2	291	+	FOXK2	ATAAAAACACA	ATAACAACACA
chr4	55730491	55730503	MA0095.3	424	+	Yy1	TAAAAAATGGTG	TAAAAAAGTGTG
chr4	55730499	55730510	MA1103.2	295	-	FOXK2	TGGAAAACACC	TGGACAACACC
chr4	55730502	55730511	MA0625.2	471	-	NFATC3	ATGGAAAAC	ATTGAAAAC
chr4	55730505	55730517	MA0095.3	335	-	Yy1	ATAAACATGGAA	ATAAACAGTGAA
chr4	55730508	55730519	MA1103.2	379	-	FOXK2	GCATAAACATG	GCAGCAACATG
chr4	55730532	55730541	MA0625.2	232	+	NFATC3	ATGGAGATG	ATTGAGATG
chr4	55730534	55730545	MA0035.4	295	-	GATA1	ATCTCATCTCC	ATCTCAGATCC
chr4	55730539	55730550	MA0035.4	427	-	GATA1	AGCTAATCTCA	AGCTAAGATCA
chr4	55730564	55730575	MA0035.4	287	-	GATA1	TTCTTAGCTTT	TTCTTAGATTT
chr4	55730574	55730586	MA1508.1	322	+	IKZF1	AATACAGGGAGA	AATACATGGAGA
chr4	55730589	55730602	MA1623.1	522	-	Stat2	AGAAACAGAATGA	AGAAACATACTGA
chr4	55730596	55730608	MA1624.1	521	-	Stat5a	ATTCCCAGAAAC	ATTACCACAAAC
chr4	55730600	55730609	MA0625.2	265	+	NFATC3	CTGGGAATT	CTTGGAATT
chr4	55730623	55730635	MA1624.1	469	-	Stat5a	TTTCTAAGAAGA	TTTATAACAAGA
chr4	55730644	55730655	MA0519.1	384	+	Stat5a::Stat5b	CTTTCTCTGAA	CTTTATCTCAA
chr4	55730662	55730673	MA0519.1	323	-	Stat5a::Stat5b	GATTCAAAGTA	GATTAAAACTA
chr4	55730666	55730676	MA1142.1	322	-	FOSL1::JUND	ACTGATTCAA	ACGGCTTCAA
chr4	55730680	55730691	MA0519.1	336	-	Stat5a::Stat5b	ATTTTCCTGAA	ATTTTCCTCAA
chr4	55730682	55730691	MA0625.2	277	+	NFATC3	CAGGAAAAT	CATGAAAAT
chr4	55730689	55730700	MA0035.4	333	-	GATA1	GAATTATCTAT	GAATTAGATAT
chr4	55730724	55730734	MA1143.1	286	-	FOSL1::JUND	ATGAATTCAC	AGGCATTCAC
chr4	55730735	55730744	MA0625.2	228	+	NFATC3	AGGGAATGG	AGTGAATGG
chr4	55730743	55730758	MA0150.2	439	+	Nfe2l2	GTCACTGACTAAGCA
chr4	55730745	55730758	MA1141.1	348	-	FOS::JUND	TGCTTAGTCAGTG	TGCTTAGGAAGTG
chr4	55730752	55730764	MA0091.1	408	+	TAL1::TCF3	TAAGCATCTGGT
chr4	55730753	55730764	MA0059.1	330	+	MAX::MYC	AAGCATCTGGT	AAGAATCTTGT
chr4	55730753	55730765	MA0521.2	295	+	Tcf12	AAGCATCTGGTA
chr4	55730754	55730764	MA0100.3	242	+	MYB	AGCATCTGGT
chr4	55730754	55730766	MA0091.1	355	-	TAL1::TCF3	GTACCAGATGCT
chr4	55730771	55730780	MA0625.2	219	-	NFATC3	ATGGAGCTT	ATTGAGCTT
chr4	55730818	55730827	MA0625.2	244	+	NFATC3	ATGGCACCT	ATTGCACCT
chr4	55730819	55730831	MA0147.3	338	-	MYC	TGCCAGGTGCCA
chr4	55730820	55730830	MA0100.3	239	+	MYB	GGCACCTGGC
chr4	55730820	55730831	MA1648.1	334	+	TCF12	GGCACCTGGCA	GGAACCTTGCA
chr4	55730825	55730834	MA0625.2	218	+	NFATC3	CTGGCATAT	CTTGCATAT
chr4	55730836	55730846	MA0100.3	242	+	MYB	GAAAACTGAA	GAAAACTTAA
chr4	55730836	55730849	MA1623.1	416	+	Stat2	GAAAACTGAAGCT	GAAAACTTACGCT
#chrom	chromStart	chromEnd	cis-BP motif ID	cis-BP motif score	strand	TF Name	WT SEQ	MUT SEQ
chr4	55730050	55730064	M09392_2.00	10.27	+	LEF1	GGTTTTCATGTCCT	GGTTGGCATGTCCT	additional TFBSs (cis-BP)
chr4	55729924	55729937	M10023_2.00	9.615	-	CEBPB	CCTTTGGAAAGAC	CCGTTGGAACGAC
chr4	55730234	55730248	M07830_2.00	10.495	-	CEBPB	TGTTTCGCCACCCC	TGGTTCGCCCCCCC
chr4	55730355	55730369	M09993_2.00	9.468	-	CEBPB	CGCTTTCCAAACGA	CGCGTTCCAACCGA
Note: genomic coordinates are in hg38.

### Sheet: Table S1B
Table S1B. Tiling deletion mutants in the HCR-FlowFISH screen
e1 Deletion	Relative position within e1 (1–453 bp)	SEQ
e1	1–453	CTCACCTTTTCCTAAGGGTTAAACAGAAACCAGCCCTTTGGAAAGACTCACTCCACCCCTAGTATCAACCACCTGATGCGACCTCTCCCTTCTGTGGTTTCTACAAAATAACCGGCCAGCATTCCTTCCTGATAAGAGACCATGGAGGATGCGCAGTAAGGGTTTTCATGTCCTCTGCTTCAACTTTTGACCTCAGAGGGCTGAAAACTCCTCCCTGGGATCATGCTAACTCCACTATTTTTTGAACATGGTACCCATGAAGGGGCATGAAGTTTACTGGGGCATGTGCATATTTCTCCTTTCATAAATATTCATGACTCCTGCTATAGTTTATTGAATATGTATGTTTCGCCACCCCTTTCAGCATAAATTCCTGTTCCCTTTGCTCCTCCCTCAAAG…
e1.1	1–77	CTCACCTTTTCCTAAGGGTTAAACAGAAACCAGCCCTTTGGAAAGACTCACTCCACCCCTAGTATCAACCACCTGAT
e1.2	78–178	GCGACCTCTCCCTTCTGTGGTTTCTACAAAATAACCGGCCAGCATTCCTTCCTGATAAGAGACCATGGAGGATGCGCAGTAAGGGTTTTCATGTCCTCTGC
e1.3	179–317	TTCAACTTTTGACCTCAGAGGGCTGAAAACTCCTCCCTGGGATCATGCTAACTCCACTATTTTTTGAACATGGTACCCATGAAGGGGCATGAAGTTTACTGGGGCATGTGCATATTTCTCCTTTCATAAATATTCATGA
e1.4	318–453	CTCCTGCTATAGTTTATTGAATATGTATGTTTCGCCACCCCTTTCAGCATAAATTCCTGTTCCCTTTGCTCCTCCCTCAAAGAGCCTGTTTCTAGCTTGTCAGAATGGCCACCCTGTAAGATGCAACCTTATATGA
e1.5	179–201	TTCAACTTTTGACCTCAGAGGGC
e1.6	202–263	TGAAAACTCCTCCCTGGGATCATGCTAACTCCACTATTTTTTGAACATGGTACCCATGAAGG
e1.7	264–336	GGCATGAAGTTTACTGGGGCATGTGCATATTTCTCCTTTCATAAATATTCATGACTCCTGCTATAGTTTATTG
e1.8	337–401	AATATGTATGTTTCGCCACCCCTTTCAGCATAAATTCCTGTTCCCTTTGCTCCTCCCTCAAAGAG
e1.9	202–453	TGAAAACTCCTCCCTGGGATCATGCTAACTCCACTATTTTTTGAACATGGTACCCATGAAGGGGCATGAAGTTTACTGGGGCATGTGCATATTTCTCCTTTCATAAATATTCATGACTCCTGCTATAGTTTATTGAATATGTATGTTTCGCCACCCCTTTCAGCATAAATTCCTGTTCCCTTTGCTCCTCCCTCAAAGAGCCTGTTTCTAGCTTGTCAGAATGGCCACCCTGTAAGATGCAACCTTATATGA
e2 Deletion	Relative position within e2 (1–503 bp)	SEQ
e2	1–503	GAAATAAAGCTCCGCTTTCCAAACGAAATAGAGCTACATATTAATCTTAATCTACTTGACAAGTGGAAAATAAAATAGAACAAATAAAAACACAACTCAACTCAACTCTTCTGCCTGAAAATACTGAATGTTCAGGTTGACAGAAATCTAAAAAATGGTGTTTTCCATGTTTATGCTGGTGTAGATCCTATGGAGATGAGATTAGCTGATTTAGGGCTTGTAAAGCTAAGAAATACAGGGAGAAGTTCATTCTGTTTCTGGGAATTCTGATCCTAGATACTCTTCTTAGAAATCATGATAGCTTTCTCTGAAAATGCTTTACTTTGAATCAGTTGCATTCAGGAAAATAGATAATTCTAGCAGAAAAAGGGTAGGATGGCTGTGAATTCATAAGGGAAT…
e2.1	1–115	GAAATAAAGCTCCGCTTTCCAAACGAAATAGAGCTACATATTAATCTTAATCTACTTGACAAGTGGAAAATAAAATAGAACAAATAAAAACACAACTCAACTCAACTCTTCTGCC
e2.2	116–248	TGAAAATACTGAATGTTCAGGTTGACAGAAATCTAAAAAATGGTGTTTTCCATGTTTATGCTGGTGTAGATCCTATGGAGATGAGATTAGCTGATTTAGGGCTTGTAAAGCTAAGAAATACAGGGAGAAGTTC
e2.3	249–360	ATTCTGTTTCTGGGAATTCTGATCCTAGATACTCTTCTTAGAAATCATGATAGCTTTCTCTGAAAATGCTTTACTTTGAATCAGTTGCATTCAGGAAAATAGATAATTCTAG
e2.4	361–503	CAGAAAAAGGGTAGGATGGCTGTGAATTCATAAGGGAATGGTCACTGACTAAGCATCTGGTACCTCCCAAGCTCCATGCTCAGTGCTTTGTGCATACTCTCTCTGCTGAGGTCCAACGGCACCTGGCATATCAGAAAACTGAA

### Sheet: Table S1C
Table S1C. Additional sequences included in the HCR-FlowFISH screen
Exogenous controls:
Name	SEQ
CMV584	gacattgattattgactagttattaatagtaatcaattacggggtcattagttcatagcccatatatggagttccgcgttacataacttacggtaaatggcccgcctggctgaccgcccaacgacccccgcccattgacgtcaataatgacgtatgttcccatagtaacgccaatagggactttccattgacgtcaatgggtggagtatttacggtaaactgcccacttggcagtacatcaagtgtatcatatgccaagtacgccccctattgacgtcaatgacggtaaatggcccgcctggcattatgcccagtacatgaccttatgggactttcctacttggcagtacatctacgtattagtcatcgctattaccatggtgatgcggttttggcagt…
EGFP	ATGGTGAGCAAGGGCGaggagctgttcaccggggtggtgcccatcctggtcgagctggacggcgacgtaaacggccacaagttcagcgtgtccggcgagggcgagggcgatgccacctacggcaagctgaccctgaagttcatctgcaccaccggcaagctgcccgtgccctggcccaccctcgtgaccaccctgacctacggcgtgcagtgcttcagccgctaccccgaccacatgaagcagcacgacttcttcaagtccgccatgcccgaaggctacgtccaggagcgcaccatcttcttcaaggacgacggcaactacaagacccgcgccgaggtgaagttcgagggcgacaccctggtgaaccgcatcgagctgaagggcatcgacttcaaggag…
ORF56714	ATGACAGCATCCGCGTCCTCCTTTTCATCATCTCAGGGTGTCCAGCAGCCCTCCATCTACAGCTTCTCCCAAATAACCAGAAGCTTGTTTCTCAGCAATGGTGTGGCCGCCAACGACAAACTCCTTCTGTCCAGCAATCGCATCACCGCCATTGTCAATGCCTCGGTGGAAGTGGTCAACGTATTCTTCGAGGGCATTCAGTACATAAAGGTGCCTGTTACCGATGCTCGTGACTCGCGTCTCTACGACTTTTTTGACCCCATTGCTGATCTTATCCACACCATCGATATGAGGCAGGGCCGTACGCTGCTGCACTGCATGGCTGGAGTGAGCCGTTCCGCCTCACTGTGCCTTGCGTACCTCATGAAATACCACTCCATGTCGCTGCTGGACGCCCAT…
ORF52920	ATGTCGGTTCCAGGACCTTACCAGGCGGCCACTGGGCCTTCCTCAGCACCATCCGCACCTCCATCCTATGAAGAGACAGTGGCTGTTAACAGTTATTACCCCACACCTCCAGCTCCCATGCCTGGGCCAACTACGGGGCTTGTGACGGGGCCTGATGGGAAGGGCATGAATCCTCCTTCGTATTATACCCAGCCAGCGCCCATCCCCAATAACAATCCAATTACCGTGCAGACGGTCTACGTGCAGCACCCCATCACCTTTTTGGACCGCCCTATCCAAATGTGTTGTCCTTCCTGCAACAAGATGATCGTGAGTCAGCTGTCCTATAACGCCGGTGCTCTGACCTGGCTGTCCTGCGGGAGCCTGTGCCTGCTGGGGTGCATAGCGGGCTGCTGCTTC…
ORF54588	ATGCCGAAACGAAAGAAGCAGAATCATCACCAGCCACCGACACAGCAGCAGCCCCCGCTGCCCGAGCGGGAAGAGACTGGAGATGAGGAGGATGGGAGTCCCATCGGACCACCCAGCCTTCTGGGCCCTCCCCCCATGGCCAATGGAAAACCTGGCGACCCTAAGTCAGCTCTTCACAGAGGTCCTCCAGGATCAAGGGGACCACTGATTCCACCACTGCTGAGTCTCCCACCTCCTCCTTGGGGTAGAGGCCCAATTCGGAGAGGGCTTGGCCCCAGGTCTAGCCCATATGGTCGTGGTTGGTGGGGAGTCAATGCAGAACCTCCTTTTCCGGGGCCAGGCCATGGGGGTCCCACCAGGGGAAGCTTTCACAAGGAACAGAGAAACCCTCGAAGGCTC…
ORF55756	ATGGACACCCAGACTCACAGCCTTCCTATCACCCACACTCAGCTCCATAGCAACTCTCAGCCCCAAAGCCGCACCTGCACCCGCCATTGCCAAACCTTCAGCCAGAGTTGCAGACAGAGCCATCGTGGCAGCCGGAGCCAGAGCTCCAGCCAGAGCCCGGCCAGCCACCGCAACCCAACTGGAGCCCACAGCTCATCCGGCCACCAGAGCCAGAGTCCCAACACTAGTCCACCACCAAAGCGCCACAAAAAGACTATGAACTCCCACCACTCTCCCATGCGGCCCACCATCCTGCACTGCCGCTGCCCCAAGAACAGAAAGAACTTGGAAGGCAAGCTGAAAAAGAAAAAAATGGCCAAGAGGATCCAGCAGGTGTACAAAACCAAGACGCGGAGCTCA…
Other motif mutants (not discussed in the main text due to lack of strong or interpretable effects):
1. Core promoter element (CPE) mutants targeting TATA box, Initiator (Inr), and downstream core promoter region (DPR). Due to extensive overlap with critical TFBSs, their contributions could not be clearly resolved
#chrom	chromStart	chromEnd	strand	motif name	WT SEQ	optimizing mutations (mCPE_up)	weakening mutations (mCPE_dn)
chr4	55729965	55729984	-	DPR	cagaagggagaggtcgcat	tcgagccgagaggacgtgc	tatagcctaggctccttgc	e1 CPEs (mutated all together either up or down)
chr4	55729991	55730003	+	TATA	tacaaaataacc	tTATATAAGacc	tACGTCCGTacc
chr4	55730052	55730064	+	TATA	ttttcatgtcct	tTATATAAGcct	tACGTCCGTcct
chr4	55730081	55730087	+	Inr	ctcaga	N/A	ctcggg
chr4	55730253	55730265	+	TATA	gcataaattcct	gTATATAAGcct	gACGTCCGTcct
chr4	55730121	55730126	+	Inr	TCCACT	N/A	TCCgCc
chr4	55730283	55730288	+	Inr	CTCAAA	CTCAGA	CTCGAG
chr4	55730566	55730578	-	TATA	TATTTCTTAGCT	TTATATAAGGCT	TACGTCCGTGCT	e2 CPEs (mutated all together either up or down)
chr4	55730683	55730695	+	TATA	AGGAAAATAGAT	ATATATAAGGAT	AACGTCCGTGAT
chr4	55730729	55730750	+	DPR,Inr	TTCATAAGGGAATGGTCACTG	ttcatagccgagaggacgtgc	ttcgtggcctaggctccttgc
chr4	55730792	55730811	-	DPR	CAGCAGAGAGAGTATGCAC	tcgagccgagaggacgtgc	tatagcctaggctccttgc
chr4	55730713	55730718	+	Inr-like	GGTAGG	GGCAGT	GGTCGG
chr4	55730782	55730787	+	Inr	CTCAGT	N/A	CTCGGC
2. 5′ splice sites (5′SS). Their mutations showed modest effects (see Table S3)
#chrom	chromStart	chromEnd	strand	motif name	WT SEQ	MUT SEQ
chr4	55729890	55729898	-	5'SS	AAGGTGAG	AAGATGAG	e1 5′SS (mutated all together)
chr4	55729935	55729944	-	5'SS	AAGGTGAG	AAGATGAG
chr4	55730710	55730719	+	5'SS	AAGGTGAG	AAGATGAG	e2 5′SS (mutated all together)
chr4	55730760	55730769	-	5'SS	AAGGTGAG	AAGATGAG
chr4	55730819	55730828	-	5'SS	AAGGTGAG	AAGATGAG
3. Polyadenylation sites (PAS). Their mutations showed modest effects (see Table S3)
#chrom	chromStart	chromEnd	strand	motif name	WT SEQ	MUT SEQ
chr4	55730219	55730225	-	PAS	AATAAA	AATAAG	e1 PAS
chr4	55730345	55730351	+	PAS	AATAAA	AATAAG	e2 PAS (mutated all together)
chr4	55730411	55730417	+	PAS	AATAAA	AATAAG
chr4	55730425	55730431	+	PAS	AATAAA	AATAAG

### Sheet: Table S1D
Table S1D. Additional motif mutants generated as single cell recombinant clones
Related to Figure 3A:
#chrom	chromStart	chromEnd	JASPAR motif ID	JASPAR motif score	strand	TF Name	WT SEQ	MUT SEQ
chr4	55730058	55730075	MA0159.1	530	-	RARA::RXRA	AGTTGAAGCAGAGGACA	ATTGGAAGCAGAGGACC	e1_mRARA
chr4	55730066	55730084	MA0729.1	719	-	RARA	GAGGTCAAAAGTTGAAGC
chr4	55730017	55730028	MA0035.4	308	-	GATA1	CTCTTATCAGG	CTCTGAGGTCA	e1_G-to-R	Note: a RUNX1 motif with a similar JASPAR score was used to replace this GATA1 motif
chr4	55729979	55729990	MA0002.2	632	+	Runx1	TTCTGTGGTTT	TTCCTTATCTT	e1_R-to-G	Note: GATA1 motifs with similar JASPAR scores were used to replace these RUNX1 motifs
chr4	55730077	55730088	MA0002.2	335	-	Runx1	CTCTGAGGTCA	CTCTTATCAGG
Related to Figure 7C:
#chrom	chromStart	chromEnd	strand	motif name	WT SEQ	optimizing mutations (mCPE_up)	weakening mutations (mCPE_dn)
chr4	55730253	55730265	+	TATA	GCATAAATTCCT	ATATAAATTCCT	GCGAAATTCCT	mutated together either up or down
chr4	55730283	55730288	+	Inr	CTCAAA	CTCAGA	CTCGAG
