## Supplementary material for "Robust regulatory interplay of enhancers, facilitators, and promoters in a native chromatin context": Table S4

### Sheet: Table S4
Table S4. Public genomics datasets used in this study
Description	Accession Number / Link	Source	Cell Type(s)	File Format	Genome Assembly	Reference
Dnase I hypersensitivity (DHS)	https://hgdownload.soe.ucsc.edu/gbdb/hg38/bbi/wgEncodeRegDnase/wgEncodeRegDnaseUwK562Signal.bw	UCSC gbdb fileserver	K562	bigwig	hg38	Perez et al., 2025
H3K27ac ChIP-seq	https://hgdownload.soe.ucsc.edu/gbdb/hg38/bbi/wgEncodeReg/wgEncodeRegMarkH3k27ac/wgEncodeBroadHistoneK562H3k27acStdSig.bigWig	UCSC gbdb fileserver	K562	bigwig	hg38	Perez et al., 2025
GRO-cap	GSM1480321	GEO	K562	bigwig	hg19 LiftOver to hg38	Core and Martins et al., 2014
Mappability (36-mer)	https://hgdownload.soe.ucsc.edu/gbdb/hg38/hoffmanMappability/k36.Umap.MultiTrackMappability.bw	UCSC gbdb fileserver	N/A	bigwig	hg38	Perez et al., 2025
GATA1 ChIP-seq, fold change over control	ENCFF334KVR	ENCODE	K562	bigwig	hg38	ENCODE Project Consortium et al., 2020
RUNX1 ChIP-seq, fold change over control	ENCFF654QOE	ENCODE	K562	bigwig	hg38	ENCODE Project Consortium et al., 2020
STAT5A ChIP-seq, fold change over control	ENCFF171KLX	ENCODE	K562	bigwig	hg38	ENCODE Project Consortium et al., 2020
intact Hi-C	ENCFF808MAG	ENCODE	K562	pairs converted to mcool (using cooler)	hg38	ENCODE Project Consortium et al., 2020
in situ Hi-C	GSE63525_K562_combined.hic	GSE	K562	hic converted to mcool (using hic2cool)	hg19	Rao et al., 2014
CTCF ChIP-seq, signal p-value	ENCFF336UPT	ENCODE	K562	bigwig	hg38	ENCODE Project Consortium et al., 2020
eGFP-RAD21 ChIP-seq, signal p-value	ENCFF994GBG	ENCODE	K562	bigwig	hg38	ENCODE Project Consortium et al., 2020
GATA1 ChIP-seq, signal p-value	ENCFF331URE	ENCODE	K562	bigwig	hg38	ENCODE Project Consortium et al., 2020
TAL1 ChIP-seq, signal p-value	ENCFF316KJE	ENCODE	K562	bigwig	hg38	ENCODE Project Consortium et al., 2020
TCF3 ChIP-seq, signal p-value	ENCFF974XFG	ENCODE	K562	bigwig	hg38	ENCODE Project Consortium et al., 2020
LDB1 ChIP-seq, signal p-value	GSE142227	GSE	K562	bigwig (reanalyzed from raw FASTQ files using standard ENCODE pipeline)	hg38	Guo et al., 2020
RUNX1 ChIP-seq, signal p-value	ENCFF941JUQ	ENCODE	K562	bigwig	hg38	ENCODE Project Consortium et al., 2020
STAT5A ChIP-seq, signal p-value	ENCFF253XZP	ENCODE	K562	bigwig	hg38	ENCODE Project Consortium et al., 2020
JUN ChIP-seq, signal p-value	ENCFF756UVW	ENCODE	K562	bigwig	hg38	ENCODE Project Consortium et al., 2020
FOSL1 ChIP-seq, signal p-value	ENCFF914GYG	ENCODE	K562	bigwig	hg38	ENCODE Project Consortium et al., 2020
SMARCA4 ChIP-seq, signal p-value	ENCFF719FDD	ENCODE	K562	bigwig	hg38	ENCODE Project Consortium et al., 2020
EP300 ChIP-seq, signal p-value	ENCFF325DSL	ENCODE	K562	bigwig	hg38	ENCODE Project Consortium et al., 2020
BRD4 ChIP-seq, signal p-value	ENCFF263ULB	ENCODE	K562	bigwig	hg38	ENCODE Project Consortium et al., 2020
NCOA1 ChIP-seq, signal p-value	ENCFF516UUZ	ENCODE	K562	bigwig	hg38	ENCODE Project Consortium et al., 2020
H3K4me3 ChIP-seq	https://hgdownload.soe.ucsc.edu/gbdb/hg38/bbi/wgEncodeReg/wgEncodeRegMarkH3k4me3/wgEncodeBroadHistoneK562H3k4me3StdSig.bigWig	UCSC gbdb fileserver	K562	bigwig	hg38	Perez et al., 2025
H3K4me1 ChIP-seq	https://hgdownload.soe.ucsc.edu/gbdb/hg38/bbi/wgEncodeReg/wgEncodeRegMarkH3k4me1/wgEncodeBroadHistoneK562H3k4me1StdSig.bigWig	UCSC gbdb fileserver	K562	bigwig	hg38	Perez et al., 2025
H3K27ac CUT&RUN	GSE214805	GSE	HSPC, EryPro, EryPre	bigwig (Rep2)	hg19	Li et al., 2023
GATA1 CUT&RUN	GSE214805	GSE	HSPC, EryPro, EryPre	bigwig (Rep2)	hg19	Li et al., 2023
RUNX1 CUT&RUN	GSE214805	GSE	HSPC, EryPro, EryPre	bigwig (Rep2)	hg19	Li et al., 2023
ATAC-seq	GSE128266	GSE	HSPC, BFUE, CFUE, ProE, EBaso, LBaso, Poly, Ortho	bigwig (merged from 2 BioReps)	hg19	Schulz et al., 2019
