## Supplementary material for "Robust regulatory interplay of enhancers, facilitators, and promoters in a native chromatin context": Table S2

### Sheet: Table S2A
Table S2A. Sequences of oligos used in this study
eNMU landing pad construction
ZZ001_attP_EF1a_For	gcaggtcgactctagaggatccccgggACCGGTgagctcgGgctccggtgcccgtcag
ZZ002_attP_EF1a_Rev	agacaccatggtggcggtgttcacgacacctgaaatggaag
ZZ003_attP_BFP_For	ttccatttcaggtgtcgtgaacaccgccaccatggtgtctaag
ZZ004_attP_BSD_Rev	ACTGAGTCCGCGGTGGTTGACCAGACAAACCACgaattcctagccctcccacacataacc
ZZ005_attP1_gB_For	Aaagaattacaaaaacaaattacaaaattc
ZZ006_attP2_gB_Rev	gatctacagctgccttgtaag
ZZ007_EF1a_Sgr_For	Actggtatttcggtttttgg
ZZ008_iC9_Sgr_For-1	Aagcaggctggagacgtg
ZZ009_iC9_Sgr_For-2	tctacggcacagatggatgcc
ZZ010_attB_EF1a_For	GGCTAGCGCTACCGGACTCAGATCTCGAGCTCAAGCTTCGGgctccggtgcccgtcag
ZZ011_attB_EF1a_mCh_Rev	CGTGTAGTTGCGGtataatcttcacgacacctgaaatggaag
ZZ012_attB_EF1a_EGFP_Rev	CTCACCATGGTGGCGACCGtcacgacacctgaaatggaag
ZZ013_attB_mCh_For	tccatttcaggtgtcgtgaagattataCCGCAACTACACGC
ZZ014_attB_polyA_Rev	TCGACAAGCCGGCCTCCGGAGTCGACTGCAGtaagatacattgatgagtttggacaaacc
ZZ015_attB_EGFP_For	cttccatttcaggtgtcgtgaCGGTCGCCACCATGGTGAG
ZZ016_attB1_gB_For	ccagtgaattgtaatacgactcac
ZZ017_attB2_gB_Rev	cctttttacggttcctggc
ZZ018_eNMUb_For	attacgccaagcttgcatgcctgcaggtcgactAACTAAAATGCAAAGACACAAAGTAGG
ZZ019_eNMUb_Rev	acggccagtgaattcgagctcggtacccggggatcctGAGAGTATGCACAAAGCACTGAG
ZZ020_attB1_gB_Rev	TCCGGAGTCGACTGCAG
ZZ021_attB2_gB_For	ATCTCGAGCTCAAGCTTCG
ZZ022_attP1_gB_Rev	ccggggatcctctagag
ZZ023_attP2_gB_For	Aagcttgcatgcctgcag
ZZ024_eNMU_For	GCTACCGGACTCAGATCTCGAGCTCATCCAACCCCTCAACTTGTTTc
ZZ025_eNMU_Rev	CGGTACCGTCGACTGCAGAATTCGATGCCTTCTCTGCCTTTCATTc
ZZ026_CMV_For	GTGGGAGGTCTATATAAGCAGAGC
ZZ027_EGFP_Rev	AACAGCTCCTCGCCCTTG
ZZ028_mCh_For	atggtgagcaagggcgag
ZZ029_EGFP_For	ATGGTGAGCAAGGGCGAG
ZZ030_attB2-down_Rev	CCTCACTAAAGGGGATCTCC
ZZ031_mCh_Rev	CCCTCGATCTCGAACTC
ZZ032_attP2_down_Rev	TCTTAAAGGTACCATCTGACGGTTC
ZZ033_EGFP_Rev-2	GAACTTGTGGCCGTTTAC
ZZ034_pUC-HAL-For	ccatgattacgccaagcttgcatgcctgcaggtcgactATTCTGTTACTAACCTTGCAGG
ZZ035_HAL-P1-Rev	cggttcactaaacGGAGTTGTTATAATGAGGTTTCTCCAACC
ZZ036_HAL-P1-For	TTGGAGAAACCTCATTATAACAACTCCgtttagtgaaccgtcagaCTTG
ZZ037_P2-HAR-Rev	GTATATCACTTACCAGAGCGTTCACTAAACCgaattgtgc
ZZ038_P2-HAR-For	gcacaattcGGTTTAGTGAACGCTCTGGTAAGTGATATACTTTGTC
ZZ039_HAR-pUC-Rev	cagtgaattcgagctcggtacccggggatcctCAAAATTGCTAATTTTCTCATTCCAATG
sgeNMU-A1-For1 (did not knock in)	CACCGATATCACTTCCCAGAGCGGA
sgeNMU-A1-Rev1 (did not knock in)	AAACTCCGCTCTGGGAAGTGATATC
sgeNMU-A1-For2	CACCGTATATCACTTCCCAGAGCGG
sgeNMU-A1-Rev2	AAACCCGCTCTGGGAAGTGATATAC
sgeNMU-A2-For1	CACCGTATATCACTTCCCAGAGGGA
sgeNMU-A2-Rev1	AAACTCCCTCTGGGAAGTGATATAC
sgeNMU-A2-For2	CACCGTATATCACTTCCCAGAGGG
sgeNMU-A2-Rev2	AAACCCCTCTGGGAAGTGATATACC
ZZ040_U6-Seq-For	ATGGACTATCATATGCTTACCG
ZZ041_lacO-Seq-For	ggaattgtgagcggataac
ZZ042_HAL-Seq-For	GATGAATGTAATATATCAGGCATG
ZZ043_HAR-Seq-Rev	CCTTTCTTGGTGTGTCTCTC
ZZ044_M13fwd-Seq-Rev	GGCGATTAAGTTGGGTAAC
ZZ049_eNMU_out_For	gcaaagacacaaagtaggcag
ZZ050_eNMU_out_Rev	TGCCTTCTCTGCCTTTCATTc
ZZ051_eNMU_in_For	tgacctcagagggctgaaaac
ZZ052_eNMU_in_Rev	gaattcacagccatcctaccc
ZZ053_eNMU-upstr_For	TAGTAGAGACAGGGTTTCACC
ZZ054_BFP_Rev	GCATGTTCTCCTTAATCAGCTC
ZZ055_BSD_For	CAGTTGGGATTCGTGAATTG
ZZ056_eNMU-downstr_Rev	GTGTTGGAAGAATCTGACTAGC
ZZ057_eNMUA_For	GGTCTCCGTCGTCAGGATCATCCGGGCTAGCTCACCTTTTCCTAAGGGTTAA
ZZ058_eNMUA_Rev	CGGAGTCCGCCGTCGTCGACAAGCCGGCCTTTCAGTTTTCTGATATGCCAGG
ZZ059_eNMUB_Rev	CGGAGTCCGCCGTCGTCGACAAGCCGGCCTTCATATAAGGTTGCATCTTACAG
ZZ060_eNMUC_For	GGTCTCCGTCGTCAGGATCATCCGGGCTAGGAAATAAAGCTCCGCTTTCCAA
e1 mutant cloning by site-directed mutagenesis
e1_d1-77_F	GGTCTCCGTCGTCAGGATCATCCGGGCTAGGCGACCTCTCCCTTCTG
e1_d1-77_R	CGGAGTCCGCCGTCGTCGACAAGCCGGCCTTCATATAAGGTTGCATCTTACAGGG
e1_d318-453_F	GTCAGGATCATCCGGGCTAG
e1_d318-453_R	GAGTCCGCCGTCGTCGACAAGCCGGCCTTCATGAATATTTATGAAAGGAGAAATATGCAC
e1_d78-178_F	TTCAACTTTTGACCTCAG
e1_d78-178_R	ATCAGGTGGTTGATACTAG
e1_d179-317_F	CTCCTGCTATAGTTTATTGAATATG
e1_d179-317_R	GCAGAGGACATGAAAACC
e1_d202-263_F	GGCATGAAGTTTACTGGG
e1_d202-263_R	GCCCTCTGAGGTCAAAAG
e1_d264-336_F	AATATGTATGTTTCGCCACC
e1_d264-336_R	CCTTCATGGGTACCATGTTC
e1_d337-401_F	CCTGTTTCTAGCTTGTCAG
e1_d337-401_R	CAATAAACTATAGCAGGAGTC
e1_mGATA1_F	ATTCCTTCCTtcTAAGAGACCATGGAG
e1_mGATA1_R	GCTGGCCGGTTATTTTGT
ZZ125_e1_d179-201_F	TGAAAACTCCTCCCTGG
eNMU mutant library construction
e1_F	GGTCTCCGTCGTCAGGATCATCCGGGCTAG
e1_R	TCATATAAGGTTGCATCTTACAGGG
e2_F	GCCACCCTGTAAGATGCAACCTTATATG
e2_BC_R	CGGAGTCCGCCGTCGTCGACAAGCCGGCCTNNNNNNNNTCCCTCATCGACGCCAGAG
attB2_BC_F	CTACTCTGGCGTCGATGAGGGANNNNNNNNAGGCCGGCTTGTCGACG
AmpR_R	gcatcttacggatggcatgacagtaag
AmpR_F	cttactgtcatgccatccgtaagatgc
attB1_R	CTAGCCCGGATGATCCTGACGAC
e2_R	TCCCTCATCGACGCCAGAGTAG
ZZ110_attB1_F	GGTCTCCGTCGTCAGGATC
ZZ111_e1_GW_F	GGTCTCCGTCGTCAGGATCATCCGGGCTAGCTCACCTTTTCCTAAGGGTTAAAC
ZZ112_e1_318_R	GTTTGGAAAGCGGAGCTTTATTTCTCATGAATATTTATGAAAGGAGAAATATGCAC
ZZ113_e2_internal_F	GAAATAAAGCTCCGCTTTCCAAAC
ZZ114_e2_internal_R	TCCCTCATCGACGCCAGAGTAGTTCAGTTTTCTGATATGCCAGGTGC
ZZ115_e1_202_R	GTTTGGAAAGCGGAGCTTTATTTCGCCCTCTGAGGTCAAAAGTTGAAG
ZZ116_e1_318_e2d_R	CTGTCAACCTGAACATTCAGTATTTTCATCATGAATATTTATGAAAGGAGAAATATGCAC
ZZ117_e2_115_F	TGAAAATACTGAATGTTCAGGTTGACAG
ZZ118_e1_202_e2d_R	CTGTCAACCTGAACATTCAGTATTTTCAGCCCTCTGAGGTCAAAAGTTGAAG
ZZ126_e2_trunc_F	GCCACCCTGTAAGATGC
ZZ127_attB1_trunc_F	TCGTCAGGATCATCCGGGCTAG
ZZ128_e1_ctrl_R	TCCCTCATCGACGCCAGAGTAGTCATATAAGGTTGCATCTTACAGGGTG
ZZ129_EGFP_ctrl_R	TCCCTCATCGACGCCAGAGTAGCTTGTACAGCTCGTCCATGC
ZZ130_CMV584_ctrl_R	TCCCTCATCGACGCCAGAGTAGAGCTCTGCTTATATAGACCTCCCAC
ZZ131_ORF54891_F	GGTCTCCGTCGTCAGGATCATCCGGGCTAGATGAATTGGTTTGGAAGTAACTTCTTCAG
ZZ132_ORF54891_R	TCCCTCATCGACGCCAGAGTAGAACCAGGGTGTCCTTAGTCATTG
ZZ133_ORF56714_F	GGTCTCCGTCGTCAGGATCATCCGGGCTAGATGACAGCATCCGCGTCC
ZZ134_ORF56714_R	TCCCTCATCGACGCCAGAGTAGCATTGATATCATCATACGTAGGTCCTTCTC
ZZ135_ORF70577_F	GGTCTCCGTCGTCAGGATCATCCGGGCTAGATGTCGAGTCCGCAGAGG
ZZ136_ORF70577_R	TCCCTCATCGACGCCAGAGTAGCTTCCCTTTGTCCCTCGGA
ZZ137_ORF52920_F	GGTCTCCGTCGTCAGGATCATCCGGGCTAGATGTCGGTTCCAGGACCTTAC
ZZ138_ORF52920_R	TCCCTCATCGACGCCAGAGTAGCAAACGCTTGTAGGTGCCC
ZZ139_ORF54588_F	GGTCTCCGTCGTCAGGATCATCCGGGCTAGATGCCGAAACGAAAGAAGC
ZZ140_ORF54588_R	TCCCTCATCGACGCCAGAGTAGCAGAGGAGGTCCATTGAC
ZZ141_ORF55756_F	GGTCTCCGTCGTCAGGATCATCCGGGCTAGATGGACACCCAGACTCAC
ZZ142_ORF55756_R	TCCCTCATCGACGCCAGAGTAGGTTGGATTTCCATCCTGAGC
ZZ143_e1_mCEBPB_R	AGA TTA ATA TGT AGC TCT ATT TCG GTT G
ZZ144_e1_mCEBPB_F	TTC CAA CCG AAA TAG AGC TAC ATA TTA ATC TTA ATC
HCR-FlowFISH sequencing library construction
ZZ145	TCGTCGGCAGCGTCAGATGTGTATAAGAGACAGCTACTCTGGCGTCGATGAG
ZZ146	GTCTCGTGGGCTCGGAGATGTGTATAAGAGACAGGTTCACTAAACCGAATTGTGCTG
Individual eNMU mutant cloning
ZZ149_mRx1_1_F	TGTTCTACAAAATAACCGGCCAGC
ZZ150_mRx1_1_R	CACAGAAGGGAGAGGTCG
ZZ151_mRx1_2_F	CTCAGAGGGCTGAAAACTCC
ZZ152_mRx1_2_R	TGCAAAAGTTGAAGCAGAGGACATG
ZZ153_subGATA_F	TGACCTCAGAGACCATGGAGGATGCG
ZZ154_subGATA_R	AAGGAATGCTGGCCGGT
ZZ155_splitIK_F	TGGGATCATGCTAACTCCAC
ZZ156_split_AmpR_R	CCGTATCGTAGTTATCTACACGA
ZZ157_split_AmpR_F	CCGTCGTGTAGATAACTACGATA
ZZ158_splitIK_R	AAATAGTGGAGTTAGCATGATCC
ZZ163_e1_mRARA_F	GAGGACCTGAAAACCCTTACTGCG
ZZ164_e1_mRARA_R	TGCTTCCAATTTTGACCTCAGAGGGC
Genotyping PCR for single cell-derived recombinant clones
ZZ104_Nest_1_F	CCTCATTATAACAACTCCGTTTAG
ZZ105_Nest_1_R	CTTACCAGAGCGTTCAC
Heterologous dTRE cloning
ZZ197_eALAS2_FOR	GTCTCCGTCGTCAGGATCATCCGGGCTAGATAGTAAATCTTCAATAAATGTTAGCTTTTC
ZZ232_eCCDC26_FOR_v2	GTCTCCGTCGTCAGGATCATCCGGGCTAGGCAGAGAGTAGAGGAAGAGAGTTGG
ZZ199_eMYB_FOR	GTCTCCGTCGTCAGGATCATCCGGGCTAGTTGGACTATCAGTTATACCATACTAG
ZZ200_eNFE2_FOR	GTCTCCGTCGTCAGGATCATCCGGGCTAGCTTCTTGTCACACCTGGT
ZZ234_ePIM1_FOR_v2	GTCTCCGTCGTCAGGATCATCCGGGCTAGGTAGTGGTCAGGTCAGAATTTGGAC
ZZ202_HS2_FOR	GTCTCCGTCGTCAGGATCATCCGGGCTAGTCACAATAACTAATCATTCTATGGC
ZZ205_eCD164_FOR	GTCTCCGTCGTCAGGATCATCCGGGCTAGGGCAAGAAGATTAAACTTTC
ZZ235_MYC_E2_FOR_v2	GTCTCCGTCGTCAGGATCATCCGGGCTAGCTGATTTCTTTCTGCTTCACTCTCCC
ZZ207_eALAS2_REV	GGAGTCCGCCGTCGTCGACAAGCCGGCCTGTTTTTATATACAGGAGGTAGGTC
ZZ236_eCCDC26_REV_v2	GGAGTCCGCCGTCGTCGACAAGCCGGCCTCCACTAGGATATGAGTGTACCAGGG
ZZ209_eMYB_REV	GGAGTCCGCCGTCGTCGACAAGCCGGCCTAGTAATTTACTTTAAAAAATTAACATCTGC
ZZ210_eNFE2_REV	GGAGTCCGCCGTCGTCGACAAGCCGGCCTGAACAATGAGTTATATGCTTCAGAA
ZZ238_ePIM1_REV_v2	GGAGTCCGCCGTCGTCGACAAGCCGGCCTAGAATATACGATGAGCCAAGGATTATGATG
ZZ212_HS2_REV	GGAGTCCGCCGTCGTCGACAAGCCGGCCTTGTGGGGAATAAGATACATGT
ZZ215_eCD164_REV	GGAGTCCGCCGTCGTCGACAAGCCGGCCTAAACAAGGAAAGACTATTTCTAGA
ZZ239_MYC_E2_REV_v2	GGAGTCCGCCGTCGTCGACAAGCCGGCCTGCACTTCCAACTCATTCCTGTACTTC
ZZ217_eALAS2_e2_REV	TATTTCGTTTGGAAAGCGGAGCTTTATTTCGTTTTTATATACAGGAGGTAGGTC
ZZ240_eCCDC26_e2_REV_v2	TATTTCGTTTGGAAAGCGGAGCTTTATTTCCCACTAGGATATGAGTGTACCAGGG
ZZ219_eMYB_e2_REV	TATTTCGTTTGGAAAGCGGAGCTTTATTTCAGTAATTTACTTTAAAAAATTAACATCTGC
ZZ220_eNFE2_e2_REV	TATTTCGTTTGGAAAGCGGAGCTTTATTTCGAACAATGAGTTATATGCTTCAGAA
ZZ242_ePIM1_e2_REV_v2	TATTTCGTTTGGAAAGCGGAGCTTTATTTCAGAATATACGATGAGCCAAGGATTATGATG
ZZ222_HS2_e2_REV	TATTTCGTTTGGAAAGCGGAGCTTTATTTCTGTGGGGAATAAGATACATGT
ZZ225_eCD164_e2_REV	TATTTCGTTTGGAAAGCGGAGCTTTATTTCAAACAAGGAAAGACTATTTCTAGA
ZZ243_MYC_E2_e2_REV_v2	TATTTCGTTTGGAAAGCGGAGCTTTATTTCGCACTTCCAACTCATTCCTGTACTTC
RT-qPCR primer sets		Target
NMU_qPCR_For1	GGATTACAGCCTGAACAACAGC	NMU
NMU_qPCR_Rev1	GGCTTTGGTAGCATTCCCATA
Bactin_QPCR_For2	CAAGCAGGAGTATGACGAGTC	ACTB
Bactin_QPCR_Rev2	GCCATGCCAATCTCATCTTG
ChIP-qPCR primer sets		Target
e1_qFOR2	GCGACCTCTCCCTTCTGT	e1 locus
e1_qREV1	CTTACTGCGCATCCTCCAT
e2_qF1	ATGCTGGTGTAGATCCTATGGAG	e2 locus
e2_qR1	AACAGAATGAACTTCTCCCTGTATT
Hakim_neg1_F	CCTTTTTATTTGCCCATACACTC	neg ctrl locus
Hakim_neg1_R	CCCAGATAGAAAGTTGGAGAGG
genomic DNA qPCR primer sets		Target
BFP_qFOR	CGCCAAGACCACATATAGATCC	BFP
BFP_qREV	TGGCCTCCTTGATTCTTTCC
Me6-7_R_For	CAGGTAGCATGCTCTGTACTC	3-allele ctrl locus
Me6-7_R_Rev	CTGGAGCTCAAGTCCTCATTT

### Sheet: Table S2B
Table S2B. Sequences of dsDNA fragments synthesized in this study
Source	Name	Sequence
IDT	attB1 gBlock (red = attB1)	ccagtgaattgtaatacgactcactatagggcgaattgggtacccgaggtcgacgatgGGCCGGCTTGTCGACGACGGCGGTCTCCGTCGTCAGGATCATCCGGGCTAGCGCTACCGGACTCAGATCTCGAGCTCAAGCTTCGAATTCTGCAGTCGACTCCGGA
	attB2 gBlock (red = attB2)	ATCTCGAGCTCAAGCTTCGAATTCTGCAGTCGACTCCGGAGGCCGGCTTGTCGACGACGGCGGACTCCGTCGTCAGGATCATCCGGGGAGATCCCCTTTAGTGAGGGTTAATTTCGAGCTTGGCGTAATCATGGTCATAGCTGTTTCCTGTGTGAAATTGTTATCCGCTCACAATTCCACACAACATACGAGCCGGAAGCATAAAGTGTAAAGCCTGGGGTGCCTAATGAGTGAGCTAACTCACATTATAGGTCACGGCATTACATGTGAGCAAAAGGCCAGCAAAAGGCCAGGAACCGTAAAAAGG
	attP1 gBlock (red = attP1)	aaagaattacaaaaacaaattacaaaattcaaaattttatcgataagcttgggagttCCGcgtttagtgaaccgtcagaCTTGGTGGTTTGTCTGGTCAACCACCGCGGTCTCAGTGGTGTACGGTACAAACCCAAagcttgcatgcctgcaggtcgactctagaggatccccgg
	attP2 gBlock (red = attP2)	AagcttgcatgcctgcaggtcgactctagaggatccccgggACCGGTgaattcGTGGTTTGTCTGGTCAACCACCGCGGACTCAGTGGTGTACGGTACAAACCCAgcacaattcGGTTTAGTGAACCGTCAGATggtacctttaagaccaatgacttacaaggcagctgtagatc
Twist Bioscience	e1_mNFATC3	CAGGATCATCCGGGCTAGCTCACCTTTTCATAAGGGTTAAACAGAAACCAGCCCTTTTGAAAGACTCACTCCACCCCTAGTATCAACCACCTGATGCGACCTCTCCCTTCTGTGGTTTCTACAAAATAACCGGCCAGCATTCATTCCTGATAAGAGACCATTGAGGATGCGCAGTAAGGGTTTTCATGTCCTCTGCTTCAACTTTTGACCTCAGAGGGCTGAAAACTCCTCCCTTGGATCATGCTAACTCCACTATTTTTTGAACATGGTACCCATGAAGGGGCATGAAGTTTACTGGGGCATGTGCATATTTCTCATTTCATAAATATTCATGACTCCTGCTATAGTTTATTGAATATGTATGTTTCGCCACCCCTTTCAGCATAAATTCATGTTCAC…
	e1_mMYBL2	CAGGATCATCCGGGCTAGCTCACCTTTTCCTAAGGTGTAAACAGAAACCAGCCCTTTGGAAAGACTCACTCCACCCCTAGTATCAACCACCTGATGCGACCTCTCCCTTCTGTGGTTTCTACAAAATAACCGGCCAGCATTCCTTCCTGATAAGAGACCATGGAGGATGCGCAGTAAGGGTTTTCATGTCCTCTGCTTCAACTTTTGACCTCAGAGGGCTGAAAACTCCTCCCTGGGATCATGCTAACTCCACTATTTTTTGAACATGGTACCCATGAAGGGGCATGAAGTTTACTGGGGCATGTGCATATTTCTCCTTTCATAAATATTCATGACTCCTGCTATAGTTTATTGAATATGTATGTTTCGCCACCCCTTTCAGCATAAATTCCTGTTCCC…
	e1_mFOXK2	CAGGATCATCCGGGCTAGCTCACCTTTTCCTAAGGGTGCAACAGAAACCAGCCCTTTGGAAAGACTCACTCCACCCCTAGTATCAACCACCTGATGCGACCTCTCCCTTCTGTGGTTTCTACAAAATAACCGGCCAGCATTCCTTCCTGATAAGAGACCATGGAGGATGCGCAGTAAGGGTTTTCATGTCCTCTGCTTCAACTTTTGACCTCAGAGGGCTGAAAACTCCTCCCTGGGATCATGCTAACTCCACTATTTTTTGAACATGGTACCCATGAAGGGGCATGAAGTTGCCTGGGGCATGTGCATATTTCTCCTTTCATAAATATTCATGACTCCTGCTATAGTTTATTGAATATGTATGTTTCGCCACCCCTTTCAGCATAAATTCCTGTTCCC…
	e1_mIKZF1	CAGGATCATCCGGGCTAGCTCACCTTTTCCTAAGGGTTAAACATACACCAGCCCTTTGGAAAGACTCACTCCACCCCTAGTATCAACCACCTGATGCGACCTCTCCCTTCTGTGGTTTCTACAAAATAACCGGCCAGCATTCCTGCATGATAAGAGACCATGGAGGATGCGCAGTAAGGGTTTTCATGTCCTCTGCTTCAACTTTTGACCTCAGAGGGCTGAAAACTCCTCCCTGGGATCATGCTAACTCCACTATTTTTTGAACATGGTACCCATGAAGGGGCATGAAGTTTACTGGGGCATGTGCATATTTCTCCTTTCATAAATATTCATGACTCCTGCTATAGTTTATTGAATATGTATGTTTCGCCACCCCTTTCAGCATAAATGCATGTTCCC…
	e1_mHMBOX1	CAGGATCATCCGGGCTAGCTCACCTTTTCCTAAGGGTTAAACAGAACACAGCCCTTTGGAAAGACTCACTCCACCCCTATGATCAACCACCTGATGCGACCTCTCCCTTCTGTGGTTTCTACAAAATAACCGGCCAGCATTCCTTCCTGATAAGAGACCATGGAGGATGCGCAGTAAGGGTTTTCATGTCCTCTGCTTCAACTTTTGACCTCAGAGGGCTGAAAACTCCTCCCTGGGATCATGCTAACTCCACTATTTTTTGAACATGGTACCCATGAAGGGGCATGAAGTTTCATGGGGCATGTGCATATTTCTCCTTTCATAAATATTCATGACTCCTGCTATAGTTTATTGAATATGTATGTTTCGCCACCCCTTTCAGCATAAATTCCTGTTCCC…
	e1_mAP1	CAGGATCATCCGGGCTAGCTCACCTTTTCCTAAGGGTTAAACAGAAACCAGCCCTTTGGAAATCCTCACTCCACCCCTAGTATCAACCACCTGATGCGACCTCTCCCTTCTGTGGTTTCTACAAAATAACCGGCCAGCATTCCTTCCTGATAAGAGACCATGGAGGATGCGCAGTAAGGGTTTTCATGTCCTCTGCTTCAACTTTTGACCTCAGAGGGCTGAAAACTCCTCCCTGGGATCATGCTAACTCCACTATTTTTTGAACATGGTACCCATGAAGGGGCATGAAGTTTACTGGGGCATGTGCATATTTCTCCTTTCATAAATATTCATTCCTCCTGCTATAGTTTATTGAATATGTATGTTTCGCCCCCCCTTTCAGCATAAATTCCTGTTCCC…
	e1_mKLF1	CAGGATCATCCGGGCTAGCTCACCTTTTCCTAAGGGTTAAACAGAAACCAGCCCTTTGGAAAGACTCACTCCAAACCTAGTATCAACCACCTGATGCGACCTCTAACTTCTGTGGTTTCTACAAAATAACCGGCCAGCATTCCTTCCTGATAAGAGACCATGGAGGATGCGCAGTAAGGGTTTTCATGTCCTCTGCTTCAACTTTTGACCTCAGAGGGCTGAAAACTCCTAACTGGGATCATGCTAACTCCACTATTTTTTGAACATGGTACCCATGAAGGGGCATGAAGTTTACTGGGGCATGTGCATATTTCTCCTTTCATAAATATTCATGACTCCTGCTATAGTTTATTGAATATGTATGTTTCGCCAAACCTTTCAGCATAAATTCCTGTTCCC…
	e1_mMYB	CAGGATCATCCGGGCTAGCTCACCTTTTCCTAAGGGTTAAACAGAAACCAGCCCTTTGGAAAGACTCACTCCACCCCTAGTATCAACAACCTTATGCGACCTCTCCCTTCTGTGGTTTCTACAAAATAACCGGCCAGCATTCCTTCCTGATAAGAGACCATGGAGGATGCGCAGTAAGGGTTTTCATGTCCTCTGCTTAAACTTTTGACCTCAGAGGGCTGAAAACTCCTCCCTGGGATCATGCTAACTCCACTATTTTTTGAACATGGTACCCATGAAGGGGCATGAAGTTTACTGGGGCATGTGCATATTTCTCCTTTCATAAATATTCATGACTCCTGCTATAGTTTATTGAATATGTATGTTTCGCCACCCCTTTCAGCATAAATTCCTGTTCCC…
	e1_mRUNX1	CAGGATCATCCGGGCTAGCTCACCTTTTCCTAAGGGTTAAACAGAAACCAGCCCTTTGGAAAGACTCACTCCACCCCTAGTATCAACCACCTGATGCGACCTCTCCCTTCTGTGTGTTCTACAAAATAACCGGCCAGCATTCCTTCCTGATAAGAGACCATGGAGGATGCGCAGTAAGGGTTTTCATGTCCTCTGCTTCAACTTTTGCACTCAGAGGGCTGAAAACTCCTCCCTGGGATCATGCTAACTCCACTATTTTTTGAACATGGTACCCATGAAGGGGCATGAAGTTTACTGGGGCATGTGCATATTTCTCCTTTCATAAATATTCATGACTCCTGCTATAGTTTATTGAATATGTATGTTTCGCCACCCCTTTCAGCATAAATTCCTGTTCCC…
	e1_mSTAT5a	CAGGATCATCCGGGCTAGCTCACCTTTTCCTAAGGGTTAAACAGAAACCAGCCCTTTGGAAAGACTCACTCCACCCCTAGTATCAACCACCTGATGCGACCTCTCCCTTCTGTGGTTTGTACAAAATAACCGGCCAGCATTCCTTCCTGATAAGAGACCATGGAGGATGCGCAGTAAGGGTTTTCATGTCCTCTGCTTCAACTTTTGACCTCAGAGGGCTGAAAACTCCTCCCTGGGATCATGCTAACTCCACTATTTTTTGAACATGGTACCCATGAAGGGGCATGAAGTTTACTGGGGCATGTGCATATTTCTCCTTTCATAAATATTCATGACTCCTGCTATAGTTTATTGAATATGTATGTTTCGCCACCCCTTTCAGCATAAATTCCTGTTCCC…
	e1_mNRF1	CAGGATCATCCGGGCTAGCTCACCTTTTCCTAAGGGTTAAACAGAAACCAGCCCTTTGGAAAGACTCACTCCACCCCTAGTATCAACCACCTGATGCGACCTCTCCCTTCTGTGGTTTCTACAAAATAACCGGCCAGCATTCCTTCCTGATAAGAGACCATGGAGGATTAGCAGTAAGGGTTTTCATGTCCTCTGCTTCAACTTTTGACCTCAGAGGGCTGAAAACTCCTCCCTGGGATCATGCTAACTCCACTATTTTTTGAACATGGTACCCATGAAGGGGCATGAAGTTTACTGGGGCATGTGCATATTTCTCCTTTCATAAATATTCATGACTCCTGCTATAGTTTATTGAATATGTATGTTTCGCCACCCCTTTCAGCATAAATTCCTGTTCCC…
	e1_mYY1	CAGGATCATCCGGGCTAGCTCACCTTTTCCTAAGGGTTAAACAGAAACCAGCCCTTTGGAAAGACTCACTCCACCCCTAGTATCAACCACCTGATGCGACCTCTCCCTTCTGTGGTTTCTACAAAATAACCGGCCAGCATTCCTTCCTGATAAGAGACCATGGAGGATGCGCAGTAAGGGTTTTCATGTCCTCTGCTTCAACTTTTGACCTCAGAGGGCTGAAAACTCCTCCCTGGGATCATGCTAACTCCACTATTTTTTGAACAGTGTACCCATGAAGGGGCATGAAGTTTACTGGGGCATGTGCATATTTCTCCTTTCATAAATATTCATGACTCCTGCTATAGTTTATTGAATATGTATGTTTCGCCACCCCTTTCAGCATAAATTCCTGTTCCC…
	e1_mCTCFL	CAGGATCATCCGGGCTAGCTCACCTTTTCCTAAGGGTTAAACAGAAACCAGCCCTTTGGAAAGACTCACTCCACCCCTAGTATCAACCACCTGATGCGACCTCTCCCTTCTGTGGTTTCTACAAAATAACCGGCCAGCATTCCTTCCTGATAAGAGACCATGGAGGATGCGCAGTAAGGGTTTTCATGTCCTCTGCTTCAACTTTTGACCTCCGAGGGATGAAAACTCCTCCCTGGGATCATGCTAACTCCACTATTTTTTGAACATGGTACCCATGAAGGGGCATGAAGTTTACTGGGGCATGTGCATATTTCTCCTTTCATAAATATTCATGACTCCTGCTATAGTTTATTGAATATGTATGTTTCGCCACCCCTTTCAGCATAAATTCCTGTTCCC…
	e1_mZNF257	CAGGATCATCCGGGCTAGATCACCTTTTCCTAAGGGTTAAACAGAAACCAGCCCTTTGGAAAGACTAACTCCAACCCTAGTATCAACCACCTGATGCGACCTCTCCCTTCTGTGGTTTCTACAAAATAACCGGCCAGCATTCCTTCCTGATAAGAGACCATGGAGGATGCGCAGTAAGGGTTTTCATGTCCTCTGCTTCAACTTTTGACCTCAGAGGGCTGAAAACTCCTCCCTGGGATCATGCTAACTCCACTATTTTTTGAACATGGTACCCATGAAGGGGCATGAAGTTTACTGGGGCATGTGCATATTTCTCCTTTCATAAATATTCATGACTCCTGCTATAGTTTATTGAATATGTATGTTTCGCCACCCCTTTCAGCATAAATTCCTGTTCCA…
	e1_mCPE_down	CAGGATCATCCGGGCTAGCTCACCTTTTCCTAAGGGTTAAACAGAAACCAGCCCTTTGGAAAGACTCACTCCACCCCTAGTATCAACCACCTGgcaaggagcctaggctataTGGTTTCtACGTCCGTaccGGCCAGCATTCCTTCCTGATAAGAGACCATGGAGGATGCGCAGTAAGGGtACGTCCGTcctCTGCTTCAACTTTTGACctcgggGGGCTGAAAACTCCTCCCTGGGATCATGCTAACTCCgCcATTTTTTGAACATGGTACCCATGAAGGGGCATGAAGTTTACTGGGGCATGTGCATATTTCTCCTTTCATAAATATTCATGACTCCTGCTATAGTTTATTGAATATGTATGTTTCGCCACCCCTTTCAgACGTCCGTcctGTTCCC…
	e1_mCPE_up	CAGGATCATCCGGGCTAGCTCACCTTTTCCTAAGGGTTAAACAGAAACCAGCCCTTTGGAAAGACTCACTCCACCCCTAGTATCAACCACCTGgcacgtcctctcggctcgaTGGTTTCtTATATAAGaccGGCCAGCATTCCTTCCTGATAAGAGACCATGGAGGATGCGCAGTAAGGGtTATATAAGcctCTGCTTCAACTTTTGACCTCAGAGGGCTGAAAACTCCTCCCTGGGATCATGCTAACTCCACTATTTTTTGAACATGGTACCCATGAAGGGGCATGAAGTTTACTGGGGCATGTGCATATTTCTCCTTTCATAAATATTCATGACTCCTGCTATAGTTTATTGAATATGTATGTTTCGCCACCCCTTTCAgTATATAAGcctGTTCCC…
	e1_m5SS	CAGGATCATCCGGGCTAGCTCATCTTTTCCTAAGGGTTAAACAGAAACCAGCCCTTTGGAAAGACTCATTCCACCCCTAGTATCAACCACCTGATGCGACCTCTCCCTTCTGTGGTTTCTACAAAATAACCGGCCAGCATTCCTTCCTGATAAGAGACCATGGAGGATGCGCAGTAAGGGTTTTCATGTCCTCTGCTTCAACTTTTGACCTCAGAGGGCTGAAAACTCCTCCCTGGGATCATGCTAACTCCACTATTTTTTGAACATGGTACCCATGAAGGGGCATGAAGTTTACTGGGGCATGTGCATATTTCTCCTTTCATAAATATTCATGACTCCTGCTATAGTTTATTGAATATGTATGTTTCGCCACCCCTTTCAGCATAAATTCCTGTTCCC…
	e1_mPAS	CAGGATCATCCGGGCTAGCTCACCTTTTCCTAAGGGTTAAACAGAAACCAGCCCTTTGGAAAGACTCACTCCACCCCTAGTATCAACCACCTGATGCGACCTCTCCCTTCTGTGGTTTCTACAAAATAACCGGCCAGCATTCCTTCCTGATAAGAGACCATGGAGGATGCGCAGTAAGGGTTTTCATGTCCTCTGCTTCAACTTTTGACCTCAGAGGGCTGAAAACTCCTCCCTGGGATCATGCTAACTCCACTATTTTTTGAACATGGTACCCATGAAGGGGCATGAAGTTTACTGGGGCATGTGCATATTTCTCCTTTCATAAATATTCATGACTCCTGCTATAGCTTATTGAATATGTATGTTTCGCCACCCCTTTCAGCATAAATTCCTGTTCCC…
	e2_mNFATC3	GCCACCCTGTAAGATGCAACCTTATATGAGAAATAAAGCTCCGCTTTCAAAACGAAATAGAGCTACATATTAATCTTAATCTACTTGACAAGTTGAAAATAAAATAGAACAAATAAAAACACAACTCAACTCAACTCTTCTGCCTGAAAATACTGAATGTTCAGGTTGACAGAAATCTAAAAAATGGTGTTTTCAATGTTTATGCTGGTGTAGATCCTATTGAGATGAGATTAGCTGATTTAGGGCTTGTAAAGCTAAGAAATACAGGGAGAAGTTCATTCTGTTTCTTGGAATTCTGATCCTAGATACTCTTCTTAGAAATCATGATAGCTTTCTCTGAAAATGCTTTACTTTGAATCAGTTGCATTCATGAAAATAGATAATTCTAGCAGAAAAAGG…
	e2_mFOXK2	GCCACCCTGTAAGATGCAACCTTATATGAGAAATAAAGCTCCGCTTTCCAAACGAAATAGAGCTACATATTAATCTTAATCTACTTGACAAGTGGAAAATAAAATAGAACAAAGCACAACACAACTCAACTCAACTCTTCTGCCTGAAAATACTGAATGTTCAGGTTGACAGAAATCTAAAAAATGGTGTTGTCCATGTTGCTGCTGGTGTAGATCCTATGGAGATGAGATTAGCTGATTTAGGGCTTGTAAAGCTAAGAAATACAGGGAGAAGTTCATTCTGTTTCTGGGAATTCTGATCCTAGATACTCTTCTTAGAAATCATGATAGCTTTCTCTGAAAATGCTTTACTTTGAATCAGTTGCATTCAGGAAAATAGATAATTCTAGCAGAAAAAGG…
	e2_mYY1	GCCACCCTGTAAGATGCAACCTTATATGAGAAATAAAGCTCCGCTTTCCAAACGAAATAGAGCTACATATTAATCTTAATCTACTTGACAAGTGGAAAATAAAATAGAACAAATAAAAACACAACTCAACTCAACTCTTCTGCCTGAAAATACTGAATGTTCAGGTTGACAGAAATCTAAAAAAGTGTGTTTTCACTGTTTATGCTGGTGTAGATCCTATGGAGATGAGATTAGCTGATTTAGGGCTTGTAAAGCTAAGAAATACAGGGAGAAGTTCATTCTGTTTCTGGGAATTCTGATCCTAGATACTCTTCTTAGAAATCATGATAGCTTTCTCTGAAAATGCTTTACTTTGAATCAGTTGCATTCAGGAAAATAGATAATTCTAGCAGAAAAAGG…
	e2_mGATA1	GCCACCCTGTAAGATGCAACCTTATATGAGAAATAAAGCTCCGCTTTCCAAACGAAATAGAGCTACATATTAATCTTAATCTACTTGACAAGTGGAAAATAAAATAGAACAAATAAAAACACAACTCAACTCAACTCTTCTGCCTGAAAATACTGAATGTTCAGGTTGACAGAAATCTAAAAAATGGTGTTTTCCATGTTTATGCTGGTGTAGATCCTATGGATCTGATCTTAGCTGATTTAGGGCTTGTAAATCTAAGAAATACAGGGAGAAGTTCATTCTGTTTCTGGGAATTCTGATCCTAGATACTCTTCTTAGAAATCATGATAGCTTTCTCTGAAAATGCTTTACTTTGAATCAGTTGCATTCAGGAAAATATCTAATTCTAGCAGAAAAAGG…
	e2_mSTAT2	GCCACCCTGTAAGATGCAACCTTATATGAGAAATAAAGCTCCGCTTTCCAAACGAAATAGAGCTACATATTAATCTTAATCTACTTGACAAGTGGAAAATAAAATAGAACAAATAAAAACACAACTCAACTCAACTCTTCTGCCTGAAAATACTGAATGTTCAGGTTGACAGAAATCTAAAAAATGGTGTTTTCCATGTTTATGCTGGTGTAGATCCTATGGAGATGAGATTAGCTGATTTAGGGCTTGTAAAGCTAAGAAATACATGGAGAAGTTCAGTATGTTTCTGGGAATTCTGATCCTAGATACTCTTCTTAGAAATCATGATAGCTTTCTCTGAAAATGCTTTACTTTGAATCAGTTGCATTCAGGAAAATAGATAATTCTAGCAGAAAAAGG…
	e2_mSTAT5a	GCCACCCTGTAAGATGCAACCTTATATGAGAAATAAAGCTCCGCTTTCCAAACGAAATAGAGCTACATATTAATCTTAATCTACTTGACAAGTGGAAAATAAAATAGAACAAATAAAAACACAACTCAACTCAACTCTTCTGCCTGAAAATACTGAATGTTCAGGTTGACAGAAATCTAAAAAATGGTGTTTTCCATGTTTATGCTGGTGTAGATCCTATGGAGATGAGATTAGCTGATTTAGGGCTTGTAAAGCTAAGAAATACAGGGAGAAGTTCATTCTGTTTGTGGTAATTCTGATCCTAGATACTCTTGTTATAAATCATGATAGCTTTATCTCAAAATGCTTTAGTTTTAATCAGTTGCATTGAGGAAAATAGATAATTCTAGCAGAAAAAGG…
	e2_mAP1	GCCACCCTGTAAGATGCAACCTTATATGAGAAATAAAGCTCCGCTTTCCAAACGAAATAGAGCTACATATTAATCTTAATCTACTTGACAAGTGGAAAATAAAATAGAACAAATAAAAACACAACTCAACTCAACTCTTCTGCCTGAAAATACTGAATGTTCAGGTTGACAGAAATCTAAAAAATGGTGTTTTCCATGTTTATGCTGGTGTAGATCCTATGGAGATGAGATTAGCTGATTTAGGGCTTGTAAAGCTAAGAAATACAGGGAGAAGTTCATTCTGTTTCTGGGAATTCTGATCCTAGATACTCTTCTTAGAAATCATGATAGCTTTCTCTGAAAATGCTTTACTTTGAAGCCGTTGCATTCAGGAAAATAGATAATTCTAGCAGAAAAAGG…
	e2_mMYB	GCCACCCTGTAAGATGCAACCTTATATGAGAAATAAAGCTCCGCTTTCCAAACGAAATAGAGCTACATATTAATCTTAATCTACTTGACAAGTGGAAAATAAAATAGAACAAATAAAAACACAACTCAACTCAACTCTTCTGCCTGAAAATACTGAATGTTCAGGTTGACAGAAATCTAAAAAATGGTGTTTTCCATGTTTATGCTGGTGTAGATCCTATGGAGATGAGATTAGCTGATTTAGGGCTTGTAAAGCTAAGAAATACAGGGAGAAGTTCATTCTGTTTCTGGGAATTCTGATCCTAGATACTCTTCTTAGAAATCATGATAGCTTTCTCTGAAAATGCTTTACTTTGAATCAGTTGCATTCAGGAAAATAGATAATTCTAGCAGAAAAAGG…
	e2_mCPE_down	GCCACCCTGTAAGATGCAACCTTATATGAGAAATAAAGCTCCGCTTTCCAAACGAAATAGAGCTACATATTAATCTTAATCTACTTGACAAGTGGAAAATAAAATAGAACAAATAAAAACACAACTCAACTCAACTCTTCTGCCTGAAAATACTGAATGTTCAGGTTGACAGAAATCTAAAAAATGGTGTTTTCCATGTTTATGCTGGTGTAGATCCTATGGAGATGAGATTAGCTGATTTAGGGCTTGTAAAGCACGGACGTACAGGGAGAAGTTCATTCTGTTTCTGGGAATTCTGATCCTAGATACTCTTCTTAGAAATCATGATAGCTTTCTCTGAAAATGCTTTACTTTGAATCAGTTGCATTCAACGTCCGTGATAATTCTAGCAGAAAAAGG…
	e2_mCPE_up	GCCACCCTGTAAGATGCAACCTTATATGAGAAATAAAGCTCCGCTTTCCAAACGAAATAGAGCTACATATTAATCTTAATCTACTTGACAAGTGGAAAATAAAATAGAACAAATAAAAACACAACTCAACTCAACTCTTCTGCCTGAAAATACTGAATGTTCAGGTTGACAGAAATCTAAAAAATGGTGTTTTCCATGTTTATGCTGGTGTAGATCCTATGGAGATGAGATTAGCTGATTTAGGGCTTGTAAAGCCTTATATAACAGGGAGAAGTTCATTCTGTTTCTGGGAATTCTGATCCTAGATACTCTTCTTAGAAATCATGATAGCTTTCTCTGAAAATGCTTTACTTTGAATCAGTTGCATTCATATATAAGGATAATTCTAGCAGAAAAAGG…
	e2_m5SS	GCCACCCTGTAAGATGCAACCTTATATGAGAAATAAAGCTCCGCTTTCCAAACGAAATAGAGCTACATATTAATCTTAATCTACTTGACAAGTGGAAAATAAAATAGAACAAATAAAAACACAACTCAACTCAACTCTTCTGCCTGAAAATACTGAATGTTCAGGTTGACAGAAATCTAAAAAATGGTGTTTTCCATGTTTATGCTGGTGTAGATCCTATGGAGATGAGATTAGCTGATTTAGGGCTTGTAAAGCTAAGAAATACAGGGAGAAGTTCATTCTGTTTCTGGGAATTCTGATCCTAGATACTCTTCTTAGAAATCATGATAGCTTTCTCTGAAAATGCTTTACTTTGAATCAGTTGCATTCAGGAAAATAGATAATTCTAGCAGAAAAAGG…
	e2_mPAS	GCCACCCTGTAAGATGCAACCTTATATGAGAAATAAGGCTCCGCTTTCCAAACGAAATAGAGCTACATATTAATCTTAATCTACTTGACAAGTGGAAAATAAGATAGAACAAATAAGAACACAACTCAACTCAACTCTTCTGCCTGAAAATACTGAATGTTCAGGTTGACAGAAATCTAAAAAATGGTGTTTTCCATGTTTATGCTGGTGTAGATCCTATGGAGATGAGATTAGCTGATTTAGGGCTTGTAAAGCTAAGAAATACAGGGAGAAGTTCATTCTGTTTCTGGGAATTCTGATCCTAGATACTCTTCTTAGAAATCATGATAGCTTTCTCTGAAAATGCTTTACTTTGAATCAGTTGCATTCAGGAAAATAGATAATTCTAGCAGAAAAAGG…
	e2_d1-115	GCCACCCTGTAAGATGCAACCTTATATGATGAAAATACTGAATGTTCAGGTTGACAGAAATCTAAAAAATGGTGTTTTCCATGTTTATGCTGGTGTAGATCCTATGGAGATGAGATTAGCTGATTTAGGGCTTGTAAAGCTAAGAAATACAGGGAGAAGTTCATTCTGTTTCTGGGAATTCTGATCCTAGATACTCTTCTTAGAAATCATGATAGCTTTCTCTGAAAATGCTTTACTTTGAATCAGTTGCATTCAGGAAAATAGATAATTCTAGCAGAAAAAGGGTAGGATGGCTGTGAATTCATAAGGGAATGGTCACTGACTAAGCATCTGGTACCTCCCAAGCTCCATGCTCAGTGCTTTGTGCATACTCTCTCTGCTGAGGTCCAACGGCACCTG…
	e2_d116-248	GCCACCCTGTAAGATGCAACCTTATATGAGAAATAAAGCTCCGCTTTCCAAACGAAATAGAGCTACATATTAATCTTAATCTACTTGACAAGTGGAAAATAAAATAGAACAAATAAAAACACAACTCAACTCAACTCTTCTGCCATTCTGTTTCTGGGAATTCTGATCCTAGATACTCTTCTTAGAAATCATGATAGCTTTCTCTGAAAATGCTTTACTTTGAATCAGTTGCATTCAGGAAAATAGATAATTCTAGCAGAAAAAGGGTAGGATGGCTGTGAATTCATAAGGGAATGGTCACTGACTAAGCATCTGGTACCTCCCAAGCTCCATGCTCAGTGCTTTGTGCATACTCTCTCTGCTGAGGTCCAACGGCACCTGGCATATCAGAAAACTGAA
	e2_d249-360	GCCACCCTGTAAGATGCAACCTTATATGAGAAATAAAGCTCCGCTTTCCAAACGAAATAGAGCTACATATTAATCTTAATCTACTTGACAAGTGGAAAATAAAATAGAACAAATAAAAACACAACTCAACTCAACTCTTCTGCCTGAAAATACTGAATGTTCAGGTTGACAGAAATCTAAAAAATGGTGTTTTCCATGTTTATGCTGGTGTAGATCCTATGGAGATGAGATTAGCTGATTTAGGGCTTGTAAAGCTAAGAAATACAGGGAGAAGTTCCAGAAAAAGGGTAGGATGGCTGTGAATTCATAAGGGAATGGTCACTGACTAAGCATCTGGTACCTCCCAAGCTCCATGCTCAGTGCTTTGTGCATACTCTCTCTGCTGAGGTCCAACGGCAC…
	e2_d361-503	GCCACCCTGTAAGATGCAACCTTATATGAGAAATAAAGCTCCGCTTTCCAAACGAAATAGAGCTACATATTAATCTTAATCTACTTGACAAGTGGAAAATAAAATAGAACAAATAAAAACACAACTCAACTCAACTCTTCTGCCTGAAAATACTGAATGTTCAGGTTGACAGAAATCTAAAAAATGGTGTTTTCCATGTTTATGCTGGTGTAGATCCTATGGAGATGAGATTAGCTGATTTAGGGCTTGTAAAGCTAAGAAATACAGGGAGAAGTTCATTCTGTTTCTGGGAATTCTGATCCTAGATACTCTTCTTAGAAATCATGATAGCTTTCTCTGAAAATGCTTTACTTTGAATCAGTTGCATTCAGGAAAATAGATAATTCTAG
IDT	e1_mCEBPB	CTCACCTTTTCCTAAGGGTTAAACAGAAACCAGCCCGTTGGAACGACTCACTCCACCCCTAGTATCAACCACCTGATGCGACCTCTCCCTTCTGTGGTTTCTACAAAATAACCGGCCAGCATTCCTTCCTGATAAGAGACCATGGAGGATGCGCAGTAAGGGTTTTCATGTCCTCTGCTTCAACTTTTGACCTCAGAGGGCTGAAAACTCCTCCCTGGGATCATGCTAACTCCACTATTTTTTGAACATGGTACCCATGAAGGGGCATGAAGTTTACTGGGGCATGTGCATATTTCTCCTTTCATAAATATTCATGACTCCTGCTATAGTTTATTGAATATGTATGGTTCGCCCCCCCTTTCAGCATAAATTCCTGTTCCCTTTGCTCCTCCCTCAAAG…
	e1_mLEF1	CTCACCTTTTCCTAAGGGTTAAACAGAAACCAGCCCTTTGGAAAGACTCACTCCACCCCTAGTATCAACCACCTGATGCGACCTCTCCCTTCTGTGGTTTCTACAAAATAACCGGCCAGCATTCCTTCCTGATAAGAGACCATGGAGGATGCGCAGTAAGGGTTGGCATGTCCTCTGCTTCAACTTTTGACCTCAGAGGGCTGAAAACTCCTCCCTGGGATCATGCTAACTCCACTATTTTTTGAACATGGTACCCATGAAGGGGCATGAAGTTTACTGGGGCATGTGCATATTTCTCCTTTCATAAATATTCATGACTCCTGCTATAGTTTATTGAATATGTATGTTTCGCCACCCCTTTCAGCATAAATTCCTGTTCCCTTTGCTCCTCCCTCAAAG…
Twist Bioscience	e1_mCEP_UNI_down	CAGGATCATCCGGGCTAGCTCACCTTTTCCTAAGGGTTAAACAGAAACCAGCCCTTTGGAAAGACTCACTCCACCCCTAGTATCAACCACCTGATGCGACCTCTCCCTTCTGTGGTTTCTACAAAATAACCGGCCAGCATTCCTTCCTGATAAGAGACCATGGAGGATGCGCAGTAAGGGTTTTCATGTCCTCTGCTTCAACTTTTGACCTCAGAGGGCTGAAAACTCCTCCCTGGGATCATGCTAACTCCACTATTTTTTGAACATGGTACCCATGAAGGGGCATGAAGTTTACTGGGGCATGTGCATATTTCTCCTTTCATAAATATTCATGACTCCTGCTATAGTTTATTGAATATGTATGTTTCGCCACCCCTTTCAGCGAAAATTCCTGTTCCC…
	e1_mCPE_UNI_up	CAGGATCATCCGGGCTAGCTCACCTTTTCCTAAGGGTTAAACAGAAACCAGCCCTTTGGAAAGACTCACTCCACCCCTAGTATCAACCACCTGATGCGACCTCTCCCTTCTGTGGTTTCTACAAAATAACCGGCCAGCATTCCTTCCTGATAAGAGACCATGGAGGATGCGCAGTAAGGGTTTTCATGTCCTCTGCTTCAACTTTTGACCTCAGAGGGCTGAAAACTCCTCCCTGGGATCATGCTAACTCCACTATTTTTTGAACATGGTACCCATGAAGGGGCATGAAGTTTACTGGGGCATGTGCATATTTCTCCTTTCATAAATATTCATGACTCCTGCTATAGTTTATTGAATATGTATGTTTCGCCACCCCTTTCAATATAAATTCCTGTTCCC…
	e1_subRunx1	CAGGATCATCCGGGCTAGCTCACCTTTTCCTAAGGGTTAAACAGAAACCAGCCCTTTGGAAAGACTCACTCCACCCCTAGTATCAACCACCTGATGCGACCTCTCCCTTCCTTATCTTCTACAAAATAACCGGCCAGCATTCCTTCCTGATAAGAGACCATGGAGGATGCGCAGTAAGGGTTTTCATGTCCTCTGCTTCAACTTTCCTGATAAGAGGGCTGAAAACTCCTCCCTGGGATCATGCTAACTCCACTATTTTTTGAACATGGTACCCATGAAGGGGCATGAAGTTTACTGGGGCATGTGCATATTTCTCCTTTCATAAATATTCATGACTCCTGCTATAGTTTATTGAATATGTATGTTTCGCCACCCCTTTCAGCATAAATTCCTGTTCCC…
